# Oral Fumarate-based drugs alter gut microbiota species via cysteine succination

**DOI:** 10.64898/2026.01.08.698357

**Authors:** Marie Anselmet, Anna G. Burrichter, Thibaut Douché, Erica Bonazzi, Jean-Michel Betton, Bryan Jimenez-Araya, Mariette Matondo, Barbara Stecher-Letsch, Benoit Chassaing, Frédéric Barras, Rodrigo Arias-Cartin

## Abstract

Mono- and dimethyl fumarates are oral fumarate esters widely prescribed for relapsing-remitting multiple sclerosis and psoriasis. While these drugs appear to be effective, their effects on the gut microbiota and their precise bacterial targets remain unclear. In this study, we investigated how these drugs affect bacteria through a chemical modification called succination, where they react with protein thiol groups (-SH), particularly in cysteine residues. Using proteomics, enzymology and microscopy, we show how this post-translational modification disrupts several key bacterial functions and triggers oxidative and protein stress in *E.coli*. We also found that fumarate esters can be toxic to various gut bacteria in isolated cultures. Notably, our results demonstrate that when bacteria are studied together in microbial communities, the effect of fumarates can change, either weakening or intensifying. Our findings thus shed light on fumarate esters and microbiota interactions and allow identifying new molecular targets of succination relevant to microbiome health.
