## Supplementary material for "Oral Fumarate-based drugs alter gut microbiota species via cysteine succination": SupTable_S2

Table S2. STRING-based functional enrichment analysis of succinated and differentially abundant proteins in DMF-treated E. coli.
#category	term ID	term description	observed gene count	background gene count	strength	false discovery rate	matching proteins in your network (IDs)	matching proteins in your network (labels)
GO Process	GO:0006790	Sulfur compound metabolic process	18	140	0.62	0.0010	511145.b0365,511145.b0368,511145.b0849,511145.b1805,511145.b1919,511145.b1987,511145.b2414,511145.b2425,511145.b2527,511145.b2529,511145.b2530,511145.b2750,511145.b2751,511145.b2752,511145.b2762,511145.b2764,511145.b3917,511145.b4069	tauA,tauD,grxA,fadD,dcyD,cbl,cysK,cysP,hscB,iscU,iscS,cysC,cysN,cysD,cysH,cysJ,sbp,acs
GO Process	GO:0006950	Response to stress	39	564	0.35	0.0010	511145.b0014,511145.b0312,511145.b0365,511145.b0473,511145.b0605,511145.b0606,511145.b0659,511145.b0830,511145.b0849,511145.b0953,511145.b1166,511145.b1258,511145.b1305,511145.b1380,511145.b1482,511145.b1530,511145.b1611,511145.b1732,511145.b1783,511145.b1919,511145.b2266,511145.b2294,511145.b2592,511145.b2752,511145.b2889,511145.b3011,511145.b3153,511145.b3238,511145.b3400,511145.b3429,511145.b3…	dnaK,betB,tauA,htpG,ahpC,ahpF,ybeY,gsiB,grxA,rmf,ariR,yciF,pspB,ldhA,osmC,marR,fumC,katE,yeaG,dcyD,elaB,yfbU,clpB,cysD,idi,yqhD,yhbO,yhcN,hslR,glgA,mutM,ibpB,ibpA,hslU,hslV,argB,groS,yjiY,deoC
GO Process	GO:0009408	Response to heat	13	65	0.81	0.0010	511145.b0014,511145.b0473,511145.b0659,511145.b1380,511145.b1530,511145.b2592,511145.b3153,511145.b3400,511145.b3686,511145.b3687,511145.b3931,511145.b3932,511145.b4142	dnaK,htpG,ybeY,ldhA,marR,clpB,yhbO,hslR,ibpB,ibpA,hslU,hslV,groS
GO Process	GO:1901605	Alpha-amino acid metabolic process	22	199	0.56	0.0010	511145.b0800,511145.b0849,511145.b1525,511145.b1744,511145.b1745,511145.b1746,511145.b1747,511145.b1748,511145.b1761,511145.b1919,511145.b1987,511145.b2414,511145.b2529,511145.b2530,511145.b2764,511145.b2838,511145.b2904,511145.b2937,511145.b3670,511145.b3774,511145.b3959,511145.b4131	ybiB,grxA,sad,astE,astB,astD,astA,astC,gdhA,dcyD,cbl,cysK,iscU,iscS,cysJ,lysA,gcvH,speB,ilvN,ilvC,argB,cadA
GO Process	GO:0000103	Sulfate assimilation	6	9	1.34	0.0016	511145.b0849,511145.b2750,511145.b2751,511145.b2752,511145.b2762,511145.b2764	grxA,cysC,cysN,cysD,cysH,cysJ
GO Process	GO:0006525	Arginine metabolic process	8	26	1.0	0.0024	511145.b1525,511145.b1744,511145.b1745,511145.b1746,511145.b1747,511145.b1748,511145.b2937,511145.b3959	sad,astE,astB,astD,astA,astC,speB,argB
GO Process	GO:0006527	Arginine catabolic process	6	11	1.25	0.0024	511145.b1525,511145.b1744,511145.b1745,511145.b1746,511145.b1747,511145.b1748	sad,astE,astB,astD,astA,astC
GO Process	GO:0019544	Arginine catabolic process to glutamate	5	5	1.51	0.0024	511145.b1744,511145.b1745,511145.b1746,511145.b1747,511145.b1748	astE,astB,astD,astA,astC
GO Process	GO:0019545	Arginine catabolic process to succinate	5	5	1.51	0.0024	511145.b1744,511145.b1745,511145.b1746,511145.b1747,511145.b1748	astE,astB,astD,astA,astC
GO Process	GO:0070814	Hydrogen sulfide biosynthetic process	5	6	1.43	0.0027	511145.b2750,511145.b2751,511145.b2752,511145.b2762,511145.b2764	cysC,cysN,cysD,cysH,cysJ
GO Process	GO:1901606	Alpha-amino acid catabolic process	11	70	0.71	0.0049	511145.b1525,511145.b1744,511145.b1745,511145.b1746,511145.b1747,511145.b1748,511145.b1919,511145.b2529,511145.b2530,511145.b2904,511145.b4131	sad,astE,astB,astD,astA,astC,dcyD,iscU,iscS,gcvH,cadA
GO Process	GO:0009628	Response to abiotic stimulus	22	262	0.44	0.0050	511145.b0014,511145.b0127,511145.b0312,511145.b0473,511145.b0659,511145.b1166,511145.b1380,511145.b1482,511145.b1490,511145.b1530,511145.b1732,511145.b1805,511145.b2530,511145.b2592,511145.b3153,511145.b3238,511145.b3400,511145.b3686,511145.b3687,511145.b3931,511145.b3932,511145.b4142	dnaK,yadG,betB,htpG,ybeY,ariR,ldhA,osmC,dosC,marR,katE,fadD,iscS,clpB,yhbO,yhcN,hslR,ibpB,ibpA,hslU,hslV,groS
GO Process	GO:0050896	Response to stimulus	51	967	0.24	0.0050	511145.b0014,511145.b0127,511145.b0312,511145.b0365,511145.b0473,511145.b0605,511145.b0606,511145.b0659,511145.b0830,511145.b0849,511145.b0953,511145.b1111,511145.b1112,511145.b1166,511145.b1258,511145.b1305,511145.b1380,511145.b1482,511145.b1490,511145.b1530,511145.b1611,511145.b1650,511145.b1651,511145.b1732,511145.b1783,511145.b1805,511145.b1919,511145.b2266,511145.b2294,511145.b2530,511145.b2…	dnaK,yadG,betB,tauA,htpG,ahpC,ahpF,ybeY,gsiB,grxA,rmf,ycfQ,bhsA,ariR,yciF,pspB,ldhA,osmC,dosC,marR,fumC,nemA,gloA,katE,yeaG,fadD,dcyD,elaB,yfbU,iscS,clpB,ygaU,cysD,idi,yqhD,yhbO,yhcN,hslR,glgA,uspB,mutM,ibpB,ibpA,hslU,hslV,argB,acs,groS,mgtA,yjiY,deoC
GO Process	GO:0006534	Cysteine metabolic process	7	25	0.96	0.0055	511145.b0849,511145.b1919,511145.b1987,511145.b2414,511145.b2529,511145.b2530,511145.b2764	grxA,dcyD,cbl,cysK,iscU,iscS,cysJ
GO Process	GO:0006536	Glutamate metabolic process	6	17	1.06	0.0068	511145.b1744,511145.b1745,511145.b1746,511145.b1747,511145.b1748,511145.b1761	astE,astB,astD,astA,astC,gdhA
GO Process	GO:0019419	Sulfate reduction	4	4	1.51	0.0075	511145.b0849,511145.b2751,511145.b2752,511145.b2762	grxA,cysN,cysD,cysH
GO Process	GO:0009063	Cellular amino acid catabolic process	11	82	0.64	0.0115	511145.b1525,511145.b1744,511145.b1745,511145.b1746,511145.b1747,511145.b1748,511145.b1919,511145.b2529,511145.b2530,511145.b2904,511145.b4131	sad,astE,astB,astD,astA,astC,dcyD,iscU,iscS,gcvH,cadA
GO Process	GO:0009064	Glutamine family amino acid metabolic process	9	54	0.74	0.0115	511145.b1525,511145.b1744,511145.b1745,511145.b1746,511145.b1747,511145.b1748,511145.b1761,511145.b2937,511145.b3959	sad,astE,astB,astD,astA,astC,gdhA,speB,argB
GO Process	GO:0044272	Sulfur compound biosynthetic process	10	68	0.68	0.0115	511145.b0849,511145.b1987,511145.b2414,511145.b2530,511145.b2750,511145.b2751,511145.b2752,511145.b2762,511145.b2764,511145.b4069	grxA,cbl,cysK,iscS,cysC,cysN,cysD,cysH,cysJ,acs
GO Process	GO:0072348	Sulfur compound transport	7	31	0.87	0.0129	511145.b0365,511145.b1918,511145.b1920,511145.b2422,511145.b2425,511145.b2530,511145.b3917	tauA,yecS,fliY,cysA,cysP,iscS,sbp
GO Process	GO:0044248	Cellular catabolic process	26	393	0.33	0.0226	511145.b0207,511145.b0368,511145.b0605,511145.b0606,511145.b1192,511145.b1525,511145.b1650,511145.b1651,511145.b1732,511145.b1744,511145.b1745,511145.b1746,511145.b1747,511145.b1748,511145.b1805,511145.b1919,511145.b2529,511145.b2530,511145.b2696,511145.b2904,511145.b3012,511145.b3153,511145.b3846,511145.b4069,511145.b4131,511145.b4381	dkgB,tauD,ahpC,ahpF,ldcA,sad,nemA,gloA,katE,astE,astB,astD,astA,astC,fadD,dcyD,iscU,iscS,csrA,gcvH,dkgA,yhbO,fadB,acs,cadA,deoC
GO Process	GO:0006082	Organic acid metabolic process	33	569	0.28	0.0281	511145.b0207,511145.b0368,511145.b0800,511145.b0849,511145.b0954,511145.b1525,511145.b1611,511145.b1651,511145.b1744,511145.b1745,511145.b1746,511145.b1747,511145.b1748,511145.b1761,511145.b1805,511145.b1919,511145.b1955,511145.b1987,511145.b2414,511145.b2529,511145.b2530,511145.b2764,511145.b2838,511145.b2904,511145.b2937,511145.b3012,511145.b3153,511145.b3670,511145.b3774,511145.b3846,511145.b3…	dkgB,tauD,ybiB,grxA,fabA,sad,fumC,gloA,astE,astB,astD,astA,astC,gdhA,fadD,dcyD,yedP,cbl,cysK,iscU,iscS,cysJ,lysA,gcvH,speB,dkgA,yhbO,ilvN,ilvC,fadB,argB,acs,cadA
GO Process	GO:0006979	Response to oxidative stress	11	97	0.57	0.0343	511145.b0605,511145.b0606,511145.b0849,511145.b1166,511145.b1482,511145.b1611,511145.b1732,511145.b2752,511145.b3011,511145.b3153,511145.b3238	ahpC,ahpF,grxA,ariR,osmC,fumC,katE,cysD,yqhD,yhbO,yhcN
GO Process	GO:0009069	Serine family amino acid metabolic process	8	51	0.71	0.0343	511145.b0849,511145.b1919,511145.b1987,511145.b2414,511145.b2529,511145.b2530,511145.b2764,511145.b2904	grxA,dcyD,cbl,cysK,iscU,iscS,cysJ,gcvH
GO Process	GO:0019752	Carboxylic acid metabolic process	31	527	0.28	0.0343	511145.b0207,511145.b0800,511145.b0849,511145.b0954,511145.b1525,511145.b1611,511145.b1651,511145.b1744,511145.b1745,511145.b1746,511145.b1747,511145.b1748,511145.b1761,511145.b1805,511145.b1919,511145.b1987,511145.b2414,511145.b2529,511145.b2530,511145.b2764,511145.b2838,511145.b2904,511145.b2937,511145.b3012,511145.b3153,511145.b3670,511145.b3774,511145.b3846,511145.b3959,511145.b4069,511145.b4…	dkgB,ybiB,grxA,fabA,sad,fumC,gloA,astE,astB,astD,astA,astC,gdhA,fadD,dcyD,cbl,cysK,iscU,iscS,cysJ,lysA,gcvH,speB,dkgA,yhbO,ilvN,ilvC,fadB,argB,acs,cadA
GO Process	GO:0033554	Cellular response to stress	25	392	0.32	0.0426	511145.b0014,511145.b0365,511145.b0473,511145.b0605,511145.b0830,511145.b0849,511145.b0953,511145.b1258,511145.b1732,511145.b1783,511145.b1919,511145.b2266,511145.b2294,511145.b2592,511145.b2889,511145.b3153,511145.b3238,511145.b3400,511145.b3429,511145.b3635,511145.b3931,511145.b3932,511145.b3959,511145.b4354,511145.b4381	dnaK,tauA,htpG,ahpC,gsiB,grxA,rmf,yciF,katE,yeaG,dcyD,elaB,yfbU,clpB,idi,yhbO,yhcN,hslR,glgA,mutM,hslU,hslV,argB,yjiY,deoC
GO Component	GO:0005622	Intracellular anatomical structure	70	1487	0.19	0.0028	511145.b0014,511145.b0207,511145.b0312,511145.b0368,511145.b0473,511145.b0605,511145.b0606,511145.b0659,511145.b0684,511145.b0800,511145.b0953,511145.b0954,511145.b1192,511145.b1219,511145.b1380,511145.b1482,511145.b1611,511145.b1650,511145.b1651,511145.b1732,511145.b1744,511145.b1761,511145.b1805,511145.b1919,511145.b1955,511145.b2266,511145.b2294,511145.b2414,511145.b2465,511145.b2527,511145.b2…	dnaK,dkgB,betB,tauD,htpG,ahpC,ahpF,ybeY,fldA,ybiB,rmf,fabA,ldcA,ychN,ldhA,osmC,fumC,nemA,gloA,katE,astE,gdhA,fadD,dcyD,yedP,elaB,yfbU,cysK,tktB,hscB,iscU,iscS,iscR,trxC,clpB,ygaU,csrA,cysN,cysD,cysH,cysJ,idi,gcvH,speB,yggS,yqhD,dkgA,mdaB,yhbO,yhbW,elbB,bfr,hslR,glgA,ugpQ,ilvN,ibpB,ibpA,ilvC,yigI,yiiS,hslU,hslV,argB,yjbJ,acs,cadA,groS,mgtA,deoC
GO Component	GO:0005737	Cytoplasm	69	1443	0.19	0.0028	511145.b0014,511145.b0207,511145.b0312,511145.b0368,511145.b0473,511145.b0605,511145.b0606,511145.b0659,511145.b0684,511145.b0800,511145.b0953,511145.b0954,511145.b1192,511145.b1219,511145.b1380,511145.b1482,511145.b1611,511145.b1650,511145.b1651,511145.b1732,511145.b1744,511145.b1761,511145.b1805,511145.b1919,511145.b1955,511145.b2266,511145.b2294,511145.b2414,511145.b2465,511145.b2527,511145.b2…	dnaK,dkgB,betB,tauD,htpG,ahpC,ahpF,ybeY,fldA,ybiB,rmf,fabA,ldcA,ychN,ldhA,osmC,fumC,nemA,gloA,katE,astE,gdhA,fadD,dcyD,yedP,elaB,yfbU,cysK,tktB,hscB,iscU,iscS,iscR,trxC,clpB,ygaU,csrA,cysN,cysD,cysH,cysJ,idi,gcvH,speB,yggS,yqhD,dkgA,mdaB,yhbO,yhbW,elbB,bfr,hslR,glgA,ugpQ,ilvN,ibpB,ibpA,ilvC,yigI,yiiS,hslU,hslV,argB,yjbJ,acs,cadA,groS,deoC
GO Component	GO:0005829	Cytosol	55	1066	0.23	0.0028	511145.b0014,511145.b0312,511145.b0368,511145.b0473,511145.b0605,511145.b0606,511145.b0684,511145.b0800,511145.b0954,511145.b1192,511145.b1219,511145.b1380,511145.b1482,511145.b1650,511145.b1651,511145.b1732,511145.b1744,511145.b1761,511145.b1805,511145.b1919,511145.b1955,511145.b2266,511145.b2294,511145.b2414,511145.b2465,511145.b2527,511145.b2529,511145.b2530,511145.b2531,511145.b2582,511145.b2…	dnaK,betB,tauD,htpG,ahpC,ahpF,fldA,ybiB,fabA,ldcA,ychN,ldhA,osmC,nemA,gloA,katE,astE,gdhA,fadD,dcyD,yedP,elaB,yfbU,cysK,tktB,hscB,iscU,iscS,iscR,trxC,clpB,csrA,cysJ,gcvH,speB,yggS,yqhD,dkgA,mdaB,yhbO,yhbW,elbB,bfr,hslR,glgA,ibpA,ilvC,yigI,yiiS,hslU,hslV,yjbJ,acs,groS,deoC
STRING clusters	CL:599	Unfolded protein binding, and Cellular response to heat	11	20	1.25	5.34e-07	511145.b0014,511145.b0473,511145.b1321,511145.b1322,511145.b2592,511145.b3400,511145.b3686,511145.b3687,511145.b3931,511145.b3932,511145.b4142	dnaK,htpG,ycjX,ycjF,clpB,hslR,ibpB,ibpA,hslU,hslV,groS
STRING clusters	CL:4542	Sulfur metabolism	9	17	1.24	9.00e-06	511145.b2414,511145.b2422,511145.b2425,511145.b2750,511145.b2751,511145.b2752,511145.b2762,511145.b2764,511145.b3917	cysK,cysA,cysP,cysC,cysN,cysD,cysH,cysJ,sbp
STRING clusters	CL:596	Response to heat, and DnaJ domain	12	41	0.98	9.00e-06	511145.b0014,511145.b0473,511145.b0659,511145.b1321,511145.b1322,511145.b2592,511145.b3400,511145.b3686,511145.b3687,511145.b3931,511145.b3932,511145.b4142	dnaK,htpG,ybeY,ycjX,ycjF,clpB,hslR,ibpB,ibpA,hslU,hslV,groS
STRING clusters	CL:5710	Mostly uncharacterized, incl. UspA, and Ferritin-like	14	66	0.84	1.18e-05	511145.b0753,511145.b1257,511145.b1258,511145.b1482,511145.b1783,511145.b1784,511145.b1955,511145.b2080,511145.b2665,511145.b3448,511145.b3494,511145.b3922,511145.b4045,511145.b4518	ybgS,yciE,yciF,osmC,yeaG,yeaH,yedP,yegP,ygaU,yhhA,uspB,yiiS,yjbJ,ymdF
STRING clusters	CL:5713	Mostly uncharacterized, incl. Ferritin-like, and Response to osmotic stress	12	46	0.93	1.32e-05	511145.b0753,511145.b1257,511145.b1258,511145.b1482,511145.b1783,511145.b1784,511145.b1955,511145.b2080,511145.b2665,511145.b3448,511145.b4045,511145.b4518	ybgS,yciE,yciF,osmC,yeaG,yeaH,yedP,yegP,ygaU,yhhA,yjbJ,ymdF
STRING clusters	CL:5706	Mostly uncharacterized, incl. UspA, and Palmitate	15	84	0.77	1.79e-05	511145.b0753,511145.b1257,511145.b1258,511145.b1482,511145.b1783,511145.b1784,511145.b1955,511145.b2080,511145.b2665,511145.b2809,511145.b3448,511145.b3494,511145.b3922,511145.b4045,511145.b4518	ybgS,yciE,yciF,osmC,yeaG,yeaH,yedP,yegP,ygaU,ygdI,yhhA,uspB,yiiS,yjbJ,ymdF
STRING clusters	CL:4546	Thiosulfate transport, and Hydrogen sulfide metabolic process	7	10	1.36	2.65e-05	511145.b2422,511145.b2425,511145.b2751,511145.b2752,511145.b2762,511145.b2764,511145.b3917	cysA,cysP,cysN,cysD,cysH,cysJ,sbp
STRING clusters	CL:5705	Mostly uncharacterized, incl. GNAT domain, and Organic phosphonate transport	16	123	0.63	0.00021	511145.b0753,511145.b1257,511145.b1258,511145.b1482,511145.b1783,511145.b1784,511145.b1955,511145.b2080,511145.b2665,511145.b2809,511145.b3448,511145.b3494,511145.b3922,511145.b4045,511145.b4107,511145.b4518	ybgS,yciE,yciF,osmC,yeaG,yeaH,yedP,yegP,ygaU,ygdI,yhhA,uspB,yiiS,yjbJ,yjdN,ymdF
STRING clusters	CL:6139	Arginine catabolic process to succinate	5	5	1.51	0.00037	511145.b1744,511145.b1745,511145.b1746,511145.b1747,511145.b1748	astE,astB,astD,astA,astC
STRING clusters	CL:602	Proteasome complex, and De novo post-translational protein folding	6	12	1.21	0.00061	511145.b0014,511145.b0473,511145.b2592,511145.b3931,511145.b3932,511145.b4142	dnaK,htpG,clpB,hslU,hslV,groS
STRING clusters	CL:6087	Mixed, incl. Polyamine metabolic process, and Arginine catabolic process to succinate	8	37	0.85	0.0028	511145.b1525,511145.b1744,511145.b1745,511145.b1746,511145.b1747,511145.b1748,511145.b2937,511145.b4131	sad,astE,astB,astD,astA,astC,speB,cadA
STRING clusters	CL:4556	Hydrogen sulfide metabolic process	4	5	1.42	0.0052	511145.b2422,511145.b2751,511145.b2762,511145.b2764	cysA,cysN,cysH,cysJ
STRING clusters	CL:5781	Mixed, incl. Stress-induced protein, KGG, repeat, and Domain of unknown function (DUF892)	5	12	1.13	0.0059	511145.b0753,511145.b1257,511145.b1258,511145.b4045,511145.b4518	ybgS,yciE,yciF,yjbJ,ymdF
STRING clusters	CL:6088	Polyamine metabolic process, and Arginine catabolic process to succinate	7	31	0.87	0.0059	511145.b1525,511145.b1744,511145.b1745,511145.b1746,511145.b1747,511145.b1748,511145.b2937	sad,astE,astB,astD,astA,astC,speB
STRING clusters	CL:5714	Mostly uncharacterized, incl. DUF883 N-terminal domain, and Peroxidase	7	34	0.83	0.0089	511145.b1482,511145.b1783,511145.b1784,511145.b1955,511145.b2080,511145.b2665,511145.b3448	osmC,yeaG,yeaH,yedP,yegP,ygaU,yhhA
STRING clusters	CL:604	De novo post-translational protein folding, and Clp, repeat (R) domain	4	7	1.27	0.0104	511145.b0014,511145.b0473,511145.b2592,511145.b4142	dnaK,htpG,clpB,groS
STRING clusters	CL:5715	Mostly uncharacterized, incl. DUF883 N-terminal domain, and BamE-like	6	26	0.88	0.0140	511145.b1482,511145.b1783,511145.b1784,511145.b2080,511145.b2665,511145.b3448	osmC,yeaG,yeaH,yegP,ygaU,yhhA
STRING clusters	CL:1247	Reactive oxygen species metabolic process, and Thioredoxin domain	5	17	0.98	0.0171	511145.b0605,511145.b0606,511145.b0849,511145.b1732,511145.b2582	ahpC,ahpF,grxA,katE,trxC
STRING clusters	CL:1243	Mixed, incl. Iron-sulfur cluster assembly, and Antioxidant activity	9	70	0.62	0.0211	511145.b0605,511145.b0606,511145.b0849,511145.b1732,511145.b2527,511145.b2529,511145.b2530,511145.b2531,511145.b2582	ahpC,ahpF,grxA,katE,hscB,iscU,iscS,iscR,trxC
STRING clusters	CL:1242	Mixed, incl. Iron-sulfur cluster assembly, and Antioxidant activity	10	87	0.57	0.0222	511145.b0605,511145.b0606,511145.b0684,511145.b0849,511145.b1732,511145.b2527,511145.b2529,511145.b2530,511145.b2531,511145.b2582	ahpC,ahpF,fldA,grxA,katE,hscB,iscU,iscS,iscR,trxC
STRING clusters	CL:4005	Mixed, incl. Dodecin-like, and PmbA/TldA metallopeptidase domain 1	5	19	0.93	0.0231	511145.b1111,511145.b1112,511145.b1649,511145.b1650,511145.b3238	ycfQ,bhsA,nemR,nemA,yhcN
STRING clusters	CL:5717	Mostly uncharacterized, incl. BamE-like, and OsmC/Ohr family	5	19	0.93	0.0231	511145.b1482,511145.b1783,511145.b1784,511145.b2080,511145.b2665	osmC,yeaG,yeaH,yegP,ygaU
STRING clusters	CL:5950	Mixed, incl. Amine metabolic process, and Alcohol dehydrogenase-like, N-terminal	11	106	0.53	0.0231	511145.b0207,511145.b1525,511145.b1744,511145.b1745,511145.b1746,511145.b1747,511145.b1748,511145.b2937,511145.b3011,511145.b3012,511145.b4131	dkgB,sad,astE,astB,astD,astA,astC,speB,yqhD,dkgA,cadA
STRING clusters	CL:1329	Protein maturation by iron-sulfur cluster transfer, and IscS-IscU complex	4	11	1.07	0.0281	511145.b2527,511145.b2529,511145.b2530,511145.b2531	hscB,iscU,iscS,iscR
STRING clusters	CL:1252	Hydrogen peroxide catabolic process	3	5	1.29	0.0428	511145.b0605,511145.b0606,511145.b1732	ahpC,ahpF,katE
STRING clusters	CL:4547	Thiosulfate transport	3	5	1.29	0.0428	511145.b2425,511145.b2752,511145.b3917	cysP,cysD,sbp
KEGG	eco00920	Sulfur metabolism	11	31	1.06	2.35e-06	511145.b0365,511145.b0368,511145.b2414,511145.b2422,511145.b2425,511145.b2750,511145.b2751,511145.b2752,511145.b2762,511145.b2764,511145.b3917	tauA,tauD,cysK,cysA,cysP,cysC,cysN,cysD,cysH,cysJ,sbp
KEGG	eco00330	Arginine and proline metabolism	6	25	0.89	0.0141	511145.b1744,511145.b1745,511145.b1746,511145.b1747,511145.b1748,511145.b2937	astE,astB,astD,astA,astC,speB
COMPARTMENTS	GOCC:0005737	Cytoplasm	56	1025	0.25	0.00064	511145.b0014,511145.b0312,511145.b0368,511145.b0473,511145.b0605,511145.b0606,511145.b0684,511145.b0800,511145.b0953,511145.b0954,511145.b1192,511145.b1219,511145.b1380,511145.b1482,511145.b1650,511145.b1651,511145.b1761,511145.b1805,511145.b1919,511145.b2266,511145.b2294,511145.b2414,511145.b2465,511145.b2527,511145.b2529,511145.b2530,511145.b2531,511145.b2582,511145.b2592,511145.b2696,511145.b2…	dnaK,betB,tauD,htpG,ahpC,ahpF,fldA,ybiB,rmf,fabA,ldcA,ychN,ldhA,osmC,nemA,gloA,gdhA,fadD,dcyD,elaB,yfbU,cysK,tktB,hscB,iscU,iscS,iscR,trxC,clpB,csrA,cysN,cysD,idi,gcvH,speB,yggS,yqhD,dkgA,mdaB,yhbO,yhbW,elbB,bfr,hslR,glgA,ilvN,ibpB,ibpA,ilvC,yigI,hslU,hslV,yjbJ,acs,groS,deoC
COMPARTMENTS	GOCC:0005622	Intracellular	57	1110	0.22	0.0016	511145.b0014,511145.b0312,511145.b0368,511145.b0473,511145.b0605,511145.b0606,511145.b0684,511145.b0800,511145.b0953,511145.b0954,511145.b1192,511145.b1219,511145.b1380,511145.b1482,511145.b1650,511145.b1651,511145.b1761,511145.b1805,511145.b1919,511145.b2266,511145.b2294,511145.b2414,511145.b2465,511145.b2527,511145.b2529,511145.b2530,511145.b2531,511145.b2582,511145.b2592,511145.b2696,511145.b2…	dnaK,betB,tauD,htpG,ahpC,ahpF,fldA,ybiB,rmf,fabA,ldcA,ychN,ldhA,osmC,nemA,gloA,gdhA,fadD,dcyD,elaB,yfbU,cysK,tktB,hscB,iscU,iscS,iscR,trxC,clpB,csrA,cysN,cysD,cysJ,idi,gcvH,speB,yggS,yqhD,dkgA,mdaB,yhbO,yhbW,elbB,bfr,hslR,glgA,ilvN,ibpB,ibpA,ilvC,yigI,hslU,hslV,yjbJ,acs,groS,deoC
COMPARTMENTS	GOCC:0005829	Cytosol	50	913	0.25	0.0016	511145.b0014,511145.b0312,511145.b0368,511145.b0473,511145.b0605,511145.b0606,511145.b0684,511145.b0800,511145.b0954,511145.b1192,511145.b1219,511145.b1380,511145.b1482,511145.b1650,511145.b1651,511145.b1761,511145.b1805,511145.b1919,511145.b2266,511145.b2294,511145.b2414,511145.b2465,511145.b2527,511145.b2529,511145.b2530,511145.b2531,511145.b2582,511145.b2592,511145.b2696,511145.b2904,511145.b2…	dnaK,betB,tauD,htpG,ahpC,ahpF,fldA,ybiB,fabA,ldcA,ychN,ldhA,osmC,nemA,gloA,gdhA,fadD,dcyD,elaB,yfbU,cysK,tktB,hscB,iscU,iscS,iscR,trxC,clpB,csrA,gcvH,speB,yggS,yqhD,dkgA,mdaB,yhbO,yhbW,elbB,bfr,hslR,glgA,ibpA,ilvC,yigI,hslU,hslV,yjbJ,acs,groS,deoC
UniProt Keywords	KW-0346	Stress response	21	151	0.66	6.40e-06	511145.b0014,511145.b0312,511145.b0473,511145.b0953,511145.b1112,511145.b1305,511145.b1380,511145.b1649,511145.b1744,511145.b1745,511145.b1746,511145.b1747,511145.b1919,511145.b2531,511145.b2592,511145.b3153,511145.b3400,511145.b3686,511145.b3687,511145.b3931,511145.b3932	dnaK,betB,htpG,rmf,bhsA,pspB,ldhA,nemR,astE,astB,astD,astA,dcyD,iscR,clpB,yhbO,hslR,ibpB,ibpA,hslU,hslV
UniProt Keywords	KW-0056	Arginine metabolism	5	7	1.37	0.0024	511145.b1744,511145.b1745,511145.b1746,511145.b1747,511145.b1748	astE,astB,astD,astA,astC
UniProt Keywords	KW-0560	Oxidoreductase	23	336	0.35	0.0321	511145.b0124,511145.b0207,511145.b0312,511145.b0368,511145.b0605,511145.b0606,511145.b1380,511145.b1482,511145.b1525,511145.b1650,511145.b1732,511145.b1746,511145.b1761,511145.b2582,511145.b2762,511145.b2764,511145.b3011,511145.b3012,511145.b3028,511145.b3160,511145.b3336,511145.b3774,511145.b3846	gcd,dkgB,betB,tauD,ahpC,ahpF,ldhA,osmC,sad,nemA,katE,astD,gdhA,trxC,cysH,cysJ,yqhD,dkgA,mdaB,yhbW,bfr,ilvC,fadB
