## Supplementary material for "Oral Fumarate-based drugs alter gut microbiota species via cysteine succination": SupTable_S5

Table S5. qPCR raw and relative data from OMM12 and OMM12+Eco experiments at Day 3
sample information				copies 16S rRNA gene/ml culture
day of exposure	community	medium	replicate	KB1	YL2	KB18	YL27	YL31	YL32	YL44	YL45	I46	I48	I49	YL58	E.coli	total
day3	OMM12	AF	1	263318067,5	0	0	469016200	996659425	75244010	942348500	827971850	248751230	1162469600	0	13351136000	0	18336914883
day3	OMM12	AF	2	2172969800	0	0	492907700	1074553700	80461030	641302000	688653950	424676150	1140175300	0	19339729500	1449640,8	26056878771
day3	OMM12	AF	3	182632357,5	0	0	698449050	1670204250	105701737,5	1456075500	884546400	286621065	1431937350	0	23336140500	0	30052308210
day3	OMM12	AF+DMSO	1	778112550	0	0	527008500	1832474000	81565760	1124284800	1054017000	122451975	1561391850	0	7677790500	0	14759096935
day3	OMM12	AF+DMSO	2	365616050	0	0	486713925	1859598875	83607300	1340702775	836073000	377891725	1183109650	0	7624189500	0	14157502800
day3	OMM12	AF+DMSO	3	418804650	0	0	508785750	1854274950	79956360	1220179950	1093059000	262515330	1411616250	0	6579490500	0	13428682740
day3	OMM12	AF+DMF	1	330696750	0	0	20536850	243894750	2888682,5	46829050	29971850	38982275	49675275	0	2451527500	0	3215002983
day3	OMM12	AF+DMF	2	236056650	0	0	3826658,25	829197500	618016,775	9038252,75	7115220,25	112276870	9246434,25	0	2309403250	0	3516778852
day3	OMM12	AF+DMF	3	361874900	0	0	1715728,5	460370425	339299,525	4515075	3041822,75	106421990	4737484,25	0	5053539500	0	5996556225
day3	OMM12	AF+MMF	1	400597200	0	0	58682,4	1453886400	88652340	1677538,2	0	509878200	34071720	0	1621251000	0	4110073081
day3	OMM12	AF+MMF	2	496281000	0	0	23681,85	1821269500	86990700	1460538	0	411680500	176057100	0	3302250000	0	6296013020
day3	OMM12	AF+MMF	3	322528475	0	0	64554,6	1987988250	94533365	1539284,875	0	199728020	9081658,5	0	3841487750	0	6456951358
day3	OMM12+Eco	AF	1	126371127,5	0	0	353009150	1310591300	54590892,5	1209146000	449330950	128804790	843328100	0	10987345750	8935384000	24397902060
day3	OMM12+Eco	AF	2	325650050	0	0	359961250	1231220650	55908875	1373060700	533968050	151918965	965921550	0	8914785000	13485527000	27397922090
day3	OMM12+Eco	AF	3	230889450	0	0	473724400	1690117600	63857230	1471685600	638572300	176417970	1096255600	0	11129793000	12525710000	29497023150
day3	OMM12+Eco	AF+DMSO	1	50581387,5	0	0	248174430	1463169750	14649064,5	718559625	419890642,5	49886707,5	505379700	0	1194415425	20258605500	24923312232
day3	OMM12+Eco	AF+DMSO	2	77086800	0	0	379065960	2054052000	27377784	1198915200	573123600	0	1117040400	0	1317178800	26994744000	33738584544
day3	OMM12+Eco	AF+DMSO	3	90297300	0	0	432216870	2290014000	18115314	1099392900	837810000	32683899	1297674600	0	1381921050	40601203500	48081329433
day3	OMM12+Eco	AF+DMF	1	1773814000	0	0	13030976	78492995	1449937,65	34630785	13205251,5	168771155	26710740	0	592019050	204299200	2906424090
day3	OMM12+Eco	AF+DMF	2	674411400	0	0	3402857,25	36013477,5	389794,275	4782024	4041677,25	127307700	8032020,75	0	425499750	74365492,5	1358246194
day3	OMM12+Eco	AF+DMF	3	926972600	0	0	1885830,1	519631450	245837,2	2707906	3766115	229155390	4724972,5	0	2067204350	123773485	3880067936
day3	OMM12+Eco	AF+MMF	1	283456250	0	0	0	1642609375	66470312,5	1004031,25	0	217045312,5	374359375	0	3945468750	357734,375	6530771141
day3	OMM12+Eco	AF+MMF	2	576483075	0	0	0	1740284175	70490910	1077758,85	0	296941365	465902850	0	6634813500	25009614	9811003248
day3	OMM12+Eco	AF+MMF	3	410070600	0	0	0	1319849600	65069300	1168865	0	216202800	271027780	0	4368726000	2013128	6654128073
	OMM12	Inoculum		661944520	1698998200	0	3132085200	2565389200	274629600	6126855600	1231474000	3142983200	5094815000	1633610200	9105279000	0	34668063720
	OMM12+Eco	Inoculum		681363500	1380998200	0	2427785700	1827881300	199079950	1674860000	708161260	1252338500	2940901900	564656210	5631336100	3833906800	23123269420
limit of detection				140312,25	328536	189364,5	7985,25	29659,5	3422,25	13689	169971,75	34222,5	15970,5	1654087,5	54756	28518,75	0
